# Defensive shimmering responses in *Apis dorsata* are triggered by dark stimuli moving against a bright background

**DOI:** 10.1101/2022.02.21.481276

**Authors:** Sajesh Vijayan, Eric J Warrant, Hema Somanathan

## Abstract

Giant honeybees, including the open-nesting Asian giant honeybee *Apis dorsata*, display a spectacular collective defence behaviour – known as “shimmering” – against predators, which is characterised by travelling waves generated by individual bees flipping their abdomens in a coordinated and sequential manner across the bee curtain. We examined if shimmering is visually-mediated by presenting moving stimuli of varying sizes and contrasts to the background (dark or light) in bright and dim ambient light conditions. Shimmering was strongest under bright ambient light, and its strength declined under dim-light in this facultatively nocturnal bee. *A. dorsata* shimmered only when presented with the darkest stimulus against a light background, but not when this condition was reversed (light stimulus against dark background). This response did not attenuate with repeated exposure to the stimuli, suggesting that shimmering behaviour does not undergo habituation. We suggest that this is an effective anti-predatory strategy in open-nesting *A. dorsata* colonies which are exposed to high ambient light, as flying predators are more easily detected when they appear as dark moving objects against a bright sky. Moreover, the stimulus detection threshold (smallest visual angular size) is much smaller in this anti-predatory context (1.6° - 3.4°) than in the context of foraging (5.7°), indicating that ecological context affects visual detection threshold.
