## Supplementary material for "Defensive shimmering responses in *Apis dorsata* are triggered by dark stimuli moving against a bright background": Datasets of shimmering response and reflectance spectra of stimuli and backgrounds: sajesh_etal_2022_shimmerLowLight.csv

hiveID	trialID	cumArea	avgArea	time	date	category	lightLevel
A	shimmering_phase2/light//02550.csv	1.28034641876289	0.085356427917526	18:00:00	2021-01-01	dusk
A	shimmering_phase2/light//02551.csv	0.9779193392146	0.065194622614307	18:10:00	2021-01-01	dusk
A	shimmering_phase2/light//02552.csv	0.608085647242863	0.040539043149524	18:19:00	2021-01-01	dusk
A	shimmering_phase2/light//02553.csv	0	0	18:29:00	2021-01-01	dusk
A	shimmering_phase2/light//02554.csv	0.296683313179053	0.01977888754527	06:13:00	2021-01-02	dawn
A	shimmering_phase2/light//02556.csv	0.517113391245044	0.034474226083003	06:32:00	2021-01-02	dawn
A	shimmering_phase2/light//02557.csv	0.99083671783124	0.066055781188749	06:42:00	2021-01-02	dawn
A	shimmering_phase2/light//02558.csv	0	0	18:34:00	2021-01-03	dusk	1.7
A	shimmering_phase2/light//02559.csv	0	0	18:45:00	2021-01-03	dusk	0.2
A	shimmering_phase2/light//02560.csv	0	0	06:03:00	2021-01-04	dawn	0.2
A	shimmering_phase2/light//02561.csv	0.187587059479036	0.012505803965269	06:15:00	2021-01-04	dawn	0.2
A	shimmering_phase2/light//02562.csv	0.658213191252264	0.043880879416818	06:25:00	2021-01-04	dawn	1.7
A	shimmering_phase2/light//02563.csv	2.07651031177619	0.138434020785079	06:35:00	2021-01-04	dawn	9.8
A	shimmering_phase2/light//02565.csv	1.5560098307187	0.10373398871458	18:20:00	2021-01-04	dusk	3.05
A	shimmering_phase2/light//02566.csv	0	0	18:30:00	2021-01-04	dusk	0.39
A	shimmering_phase2/light//02567.csv	0	0	18:41:00	2021-01-04	dusk	0.1
A	shimmering_phase2/light//02568.csv	0.092048715583145	0.006136581038876	18:18:00	2021-01-06	dusk	9.4
A	shimmering_phase2/light//02569.csv	0	0	18:27:00	2021-01-06	dusk	3.2
A	shimmering_phase2/light//02570.csv	0	0	18:32:00	2021-01-06	dusk	0.65
A	shimmering_phase2/light//02571.csv	0.123168464455325	0.008211230963688	18:45:00	2021-01-06	dusk	0.1
A	shimmering_phase2/light//02572.csv	0.052838365668174	0.003522557711212	05:55:00	2021-01-07	dawn	0.05
A	shimmering_phase2/light//02573.csv	0.193024949918048	0.012868329994537	06:10:00	2021-01-07	dawn	0.15
A	shimmering_phase2/light//02574.csv	0.207758149699508	0.013850543313301	06:20:00	2021-01-07	dawn	0.8
A	shimmering_phase2/light//02575.csv	0.706079973779089	0.047071998251939	06:29:00	2021-01-07	dawn	7.7
A	shimmering_phase2/light//02576.csv	1.09187768470057	0.072791845646704	06:39:00	2021-01-07	dawn	45
A	shimmering_phase2/light//02577.csv	0	0	18:30:00	2021-01-07	dusk	0.7
A	shimmering_phase2/light//02578.csv	0	0	18:41:00	2021-01-07	dusk	0.5
A	shimmering_phase2/light//02579.csv	0	0	18:49:00	2021-01-07	dusk	0.05
A	shimmering_phase2/light//02580.csv	0	0	06:00:00	2021-01-08	dawn	0
A	shimmering_phase2/light//02581.csv	0	0	06:12:00	2021-01-08	dawn	0.2
A	shimmering_phase2/light//02582.csv	0	0	06:27:00	2021-01-08	dawn	4
A	shimmering_phase2/light//02583.csv	1.18370363527184	0.078913575684789	06:37:00	2021-01-08	dawn	40
B	./shimmering_phase2/rawData/hive2_dimLight//00240.csv	0	0	19:01:00	2022-06-06	dusk	0.04
B	./shimmering_phase2/rawData/hive2_dimLight//00241.csv	0	0	19:16:00	2022-06-06	dusk	0.03
B	./shimmering_phase2/rawData/hive2_dimLight//00242.csv	0	0	19:31:00	2022-06-06	dusk	0.05
B	./shimmering_phase2/rawData/hive2_dimLight//00243.csv	0	0	19:46:00	2022-06-06	dusk	0.02
B	./shimmering_phase2/rawData/hive2_dimLight//00244.csv	0	0	04:46:00	2022-06-07	dawn	0.02
B	./shimmering_phase2/rawData/hive2_dimLight//00245.csv	0	0	05:01:00	2022-06-07	dawn	0.02
B	./shimmering_phase2/rawData/hive2_dimLight//00246.csv	0	0	05:16:00	2022-06-07	dawn	0.03
B	./shimmering_phase2/rawData/hive2_dimLight//00247.csv	0	0	05:31:00	2022-06-07	dawn	0.03
B	./shimmering_phase2/rawData/hive2_dimLight//00248.csv	0	0	05:46:00	2022-06-07	dawn	0.24
B	./shimmering_phase2/rawData/hive2_dimLight//00249.csv	3.18165369069256	0.212110246046171	06:01:00	2022-06-07	dawn	5.55
B	./shimmering_phase2/rawData/hive2_dimLight//00250.csv	3.43587003565861	0.229058002377241	18:39:00	2022-06-07	dusk	3.9
B	./shimmering_phase2/rawData/hive2_dimLight//00251.csv	0	0	18:54:00	2022-06-07	dusk	0.15
B	./shimmering_phase2/rawData/hive2_dimLight//00252.csv	0	0	19:09:00	2022-06-07	dusk	0.01
B	./shimmering_phase2/rawData/hive2_dimLight//00253.csv	0	0	19:24:00	2022-06-07	dusk	0.01
B	./shimmering_phase2/rawData/hive2_dimLight//00254.csv	0	0	19:39:00	2022-06-07	dusk	0.005
B	./shimmering_phase2/rawData/hive2_dimLight//00255.csv	0	0	19:54:00	2022-06-07	dusk	0.002
B	./shimmering_phase2/rawData/hive2_dimLight//00256.csv	0	0	04:46:00	2022-06-08	dawn	0.006
B	./shimmering_phase2/rawData/hive2_dimLight//00257.csv	0	0	05:01:00	2022-06-08	dawn	0.004
B	./shimmering_phase2/rawData/hive2_dimLight//00258.csv	0	0	05:16:00	2022-06-08	dawn	0.018
B	./shimmering_phase2/rawData/hive2_dimLight//00259.csv	0	0	05:31:00	2022-06-08	dawn	0.015
